# Multiple lineages of *Streptomyces* produce antimicrobials within passalid beetle galleries across eastern North America

**DOI:** 10.1101/2020.12.02.394189

**Authors:** Rita de Cassia Pessotti, Bridget L. Hansen, Jewel N. Reaso, Javier A. Ceja-Navarro, Laila El-Hifnawi, Eoin L. Brodie, Matthew F. Traxler

## Abstract

Some insects form symbioses in which actinomycetes provide defense against pathogens by making antimicrobials. The range of chemical strategies employed across these associations, and how these strategies relate to insect lifestyle, remains underexplored. We assessed subsocial passalid beetles of the species *Odontotaenius disjunctus*, and their frass (fecal material) which is an important food resource within their galleries, as a model insect/actinomycete system. Through chemical and phylogenetic analyses, we found that *O. disjunctus* frass collected across eastern North America harbored multiple lineages of *Streptomyces* and diverse antimicrobials. Metabolites detected in frass displayed synergistic and antagonistic inhibition of a fungal entomopathogen, *Metarhizium anisopliae*, and multiple streptomycete isolates inhibited this pathogen when co-cultivated directly in frass. These findings support a model in which the lifestyle of *O. disjunctus* accommodates multiple *Streptomyces* lineages in their frass, resulting in a rich repertoire of antimicrobials that likely insulates their galleries against pathogenic invasion.
