## Supplementary material for "Multiple lineages of *Streptomyces* produce antimicrobials within passalid beetle galleries across eastern North America": Figure 5 - Source Data

### Sheet: Figure 5 - Source Data 1
Figure 5 - Source Data 1: M. anisopliae P237 growth inhibition (in percent) in each one of the replicates of the compound interactions assay. F: filipins. A: actinomycin X2. N: nactins. S: STA-21.
	Single compounds									Compounds in pairwise combinations
Replicates	2F-1	2F-2	4F	15S	20S	15A-1	15A-2	15N-1	15N-2	2F + 15S	2F + 15A	2F + 15N	15S + 15A	15S + 15N	15N + 15A	4F + 20S	4F + 15N	2F + 20S	20S + 15A	20S + 15N
1	17.9954	24.87	27.6147	12.6752	17.3596	35.4014	43.4736	37.6464	39.6871	0	86.3337	0.623428	58.7155	43.8472	36.0011	25.691	89.3141	0	58.0196	39.7572
2	4.38552	5.64434	75.1054	12.9997	21.934	36.6218	44.3713	43.1955	42.6036	0	95.4872	17.8323	60.2622	46.1411	38.2386	51.8082	100	0	61.6565	38.828
3	0	18.0097	78.1305	13.5039	20.5334	36.8606	41.3846	39.2938	47.0694	0	86.986	7.16309	60.3583	43.9509	38.7377	64.782	100	0.0722803	63.9169	39.5271
4	0	0	86.1994	12.3147	20.4097	36.3732	45.6695	39.1575	47.4565	0	99.9769	36.2964	61.3442	42.4288	36.8682	59.5381	100	6.43081	63.2011	43.1821
5	11.3822	7.6975	90.4727	16.9891	18.6891	35.488	42.0252	41.9338	41.5891	0	99.6196	23.0237	60.472	43.1921	33.1786	51.9524	100	0	60.3864	41.826
6	14.673	0	83	13.6718	16.6403	32.9128	38.345	36.2488	33.5705	0	99.3381	35.8619	60.0032	38.6681	33.0426	42.5412	97.8706	0	61.3839	39.0768
7	14.5364	0	84.2509	11.6181	6.37507	31.014	29.3611	37.2927	39.472	0	97.1081	23.6095	62.6355	41.8217	31.9037	47.7382	95.2311	0	55.8686	31.2128
