## Supplementary material for "Multiple lineages of *Streptomyces* produce antimicrobials within passalid beetle galleries across eastern North America": Figure 6 - Source Data

### Sheet: Figure 6 - Source Data 1
Figure 6 - Source Data 1: Growth in fold change of each microbe in each one of the treatments tested in the competition in frass assay. Pad: S. padanus P333. Cal: S. californicus P327. Scp: S. scopuliridis P239. Met: M. anisopliae. Strept: Streptomyces.
			Growth in Fold Change
Treatment		Microbe	1	2	3	4	5	6	7	8
	Met P016 without frass	M. anisopliae P016	0.931568	1.02906	0.639099	0.931568	0.671595	1.06155	1.10488	0.714924
	Met P016	M. anisopliae P016	10.4531	19.1188	23.7766	30.4384	14.8943	22.3143	28.6511	9.36984
	Met P287 without frass	M. anisopliae P287	1.02564	0.744643	1.15209	0.997541	0.772743	1.23639	0.800843	0.576045
	Met P287	M. anisopliae P287	18.4053	14.6821	8.92167	8.57043	16.2979	17.7731	21.1451	9.48367
Microbes	Pad without frass	S. padanus P333	1.0889	3.61774	3.87564	1.28949	2.38556	0.866824	1.31098	1.99155
Alone	Pad	S. padanus P333	2442.87	3216.56	2736.59	2013.04	1919.91	2514.51	3288.2	1504.41
	Cal without frass	S. californicus P327	0.142323	0.055348	1.32045	0.308367	0.0158137	0.0711617	0.110696	0.0474411
	Cal	S. californicus P327	1059.52	1273	917.195	782.779	268.833	1407.42	1620.91	735.338
	Scp without frass	S. scopuliridis P239	0.622471	0.909185	0.765828	0.969546	0.418753	0.965774	0.671514	1.02991
	Scp	S. scopuliridis P239	301.804	569.655	207.49	614.926	675.287	467.797	411.208	626.244
	T9_Met vs Pad	M. anisopliae P016	1.74679	1.80755	0.774664	0.227842	0.637959	1.06326	2.65816	1.29111
Strept	T9_Met vs Pad	S. padanus P333	1984.68	1971.36	1953.6	2193.36	1336.44	1269.84	1776	2051.28
vs	T10_Met vs Cal	M. anisopliae P016	4.01635	3.7518	6.75806	4.44925	3.10245	4.01635	4.93025	4.2809
Met P016	T10_Met vs Cal	S. californicus P327	79.6924	251.031	912.478	1597.83	3466.62	1557.99	960.293	1008.11
	T11_Met vs Scp	M. anisopliae P016	2.86501	2.18549	3.32415	2.20386	2.46097	1.76309	4.90358	0.275482
	T11_Met vs Scp	S. scopuliridis P239	704.257	834.944	1009.19	707.888	860.356	718.778	678.846	758.71
	T9_Met vs Pad	M. anisopliae P287	0.262046	0.946746	1.08199	0.828402	0.32967	0.659341	0.540997	0.853762
Strept	T9_Met vs Pad	S. padanus P333	2478.25	2580.35	2311.17	1986.31	2394.71	2348.3	2626.75	2069.85
vs	T10_Met vs Cal	M. anisopliae P287	6.24271	5.6762	1.34407	3.83227	2.74368	2.86587	4.46543	1.92169
Met P287	T10_Met vs Cal	S. californicus P327	1111.88	1100.87	2807.21	1299.02	2025.6	1904.5	1210.95	2344.85
	T11_Met vs Scp	M. anisopliae P287	0.224964	0.253991	4.01306	0.732946	0.246734	0.312046	2.53991	0.275762
	T11_Met vs Scp	S. scopuliridis P239	1108.16	746.635	267.217	1328.22	345.81	927.4	589.449	793.791
Strept	T12_Pad vs Cal	S. padanus P333	2774.41	2195.29	2370.37	2599.33	4255.89	3407.41	3131.31	2538.72
vs	T12_Pad vs Cal	S. californicus P327	0	23.6627	11.8313	0	0	0	0	0
Strept	T13_Pad vs Scp	S. padanus P333	1335.67	1510.98	1460.89	1419.15	1598.63	1323.15	893.23	2458.47
	T14_Cal vs Scp	S. californicus P327	0.51911	0.432591	298.488	203.318	51.911	0.346073	8.13272	95.1701
